# Practical quantification of immunohistochemistry antigen concentrations and reaction-diffusion parameters

**DOI:** 10.64898/2026.04.16.719078

**Authors:** Woody Perng, Berenice Mbiribindi, Benjamin Thomas Andrews, Xiangdan Wang, Debra Dunlap, Jeff Eastham, Hai Ngu, Andrei Chernyshev, Darya Orlova, Franklin V. Peale

**Affiliations:** Research Pathology, Genentech, Inc., South San Francisco, CA 94080, USA; Research Oncology, Genentech, Inc., South San Francisco, CA 94080, USA; BioAnalytical Sciences, Genentech, Inc., South San Francisco, CA 94080, USA; Voevodsky Institute of Chemical Kinetics and Combustion, Russian Academy of Sciences, Novosibirsk, Novosibirsk, 630090, Russia; Cancer Immunotherapy Discovery, Genentech, Inc., South San Francisco, CA 94080, USA

**Keywords:** Immunohistochemistry, reaction-diffusion, effective diffusion coefficient

## Abstract

The immunohistochemistry (IHC) methods widely used in diagnostic medicine and biomedical research are kinetically complex reaction-diffusion processes that, ideally, produce stain intensities correlated with the local antigen concentration. Yet after 75 years of use, practical theoretical tools to rigorously plan and interpret IHC experiments are still lacking. Because modeling the reactions requires time-consuming computer simulation, impractical for regular use, most protocols are optimized empirically, without detailed knowledge of the reaction rates and antigen-antibody equilibria. The resulting stain intensities can be calibrated against standards with known antigen abundance, but they are typically not interpretable in terms of chemical antigen concentrations. To address these limitations, we developed a fast interpolation method to model reaction-diffusion behavior, and experimental methods to characterize IHC kinetic parameters in formalin-fixed paraffin-embedded (FFPE) samples. Used together, these allow experimental measurement of both the chemical concentration of antigen in the sample and the reaction-diffusion parameters consistent with the assay results. Results show 1) direct immunofluorescent detection has low nanomolar sensitivity with >1000-fold dynamic range, and 2) antibody diffusion rates in FFPE samples can be >1000-fold slower than in aqueous solutions, producing diffusion-limited conditions in which the IHC reaction time course may depend on the sample antigen concentration. Awareness of these details is necessary to avoid potential underestimation of both the absolute and relative antigen concentrations in different samples that may occur if staining is stopped before reaching equilibrium. Software tools are provided to allow users to rapidly model IHC reaction time courses and to fit experimental time course data with candidate reaction parameters. The principles described here apply equally to other tissue-based “spatial omics” analyses and should be considered when designing and interpreting experiments requiring any macromolecule to diffuse into and react in a tissue section.

**SIGNIFICANCE:** The theoretical and experimental framework described here advances IHC staining from a qualitative or semi-quantitative method towards a more rigorously quantitative assay. The practical ability to predict IHC reaction kinetics and fit reaction parameters to experimental data has the potential to advance IHC applications in diagnostic medicine and biomedical research in three ways: 1) interpretation of experimental and diagnostic samples stained under different conditions can be more objective, facilitating comparison of results from different protocols and different laboratories; 2) IHC staining can be interpreted as molar chemical antigen-antibody concentrations calculated from the reaction parameters measured in the studied sample; 3) the correlation between antigen concentration and biological behavior can be examined more reliably. Practical software tools are provided.
