## Supplemental Table S6 for "Practical quantification of immunohistochemistry antigen concentrations and reaction-diffusion parameters"

### Sheet: Table_S6
Neg. control core	Core/ROI	Data	AgAb1 (M)	AgAb2 (M)	AgAb3 (M)	KD mean (M)	Ag total (M)	KD error	x2Deff (sec)	kfor (M-1sec-1)	krev (sec-1)	minimum error
		nominal	8.5029e-08	1.55046e-07	2.27874e-07	4.12685e-09	2.79543e-07	0.0007479	603.46	32016.7	0.000132128	0.00786012
		KD min	9.11179e-08	1.5292e-07	2.22741e-07	3.4095e-09	2.60681e-07	0.000247902	735.002	42404.8	0.000144579	0.00973447
XY43	XY57 /01	KD max	7.89401e-08	1.6355e-07	2.33007e-07	5.52705e-09	3.21496e-07	0.00315462	412.028	18798.2	0.000103899	0.00825292			Kd_mean	Ag_total		x/Deff	kfor
		Ag min	9.11179e-08	1.46541e-07	2.22741e-07	3.43319e-09	2.57801e-07	0.00125742	742.378	41449.9	0.000142305	0.00973897		mean	4.02086e-09	2.77285e-07		638.574	34760.7
		Ag max	7.89401e-08	1.6355e-07	2.33007e-07	5.52705e-09	3.21496e-07	0.00315462	412.028	18798.2	0.000103899	0.00825292		stdev	8.90176e-10	2.60902e-08		138.205	9806.02
		KD err min	8.95957e-08	1.53983e-07	2.25307e-07	3.60771e-09	2.66906e-07	2.73338e-07	700	39133.8	0.000141184	0.00693659
Neg. control core	Core/ROI	Data	AgAb1 (M)	AgAb2 (M)	AgAb3 (M)	KD mean (M)	Ag total (M)	KD error	x2Deff (sec)	kfor (M-1sec-1)	krev (sec-1)	minimum error
		nominal	8.17816e-08	1.44939e-07	2.17128e-07	4.01523e-09	2.62297e-07	0.000139952	611.991	36940.5	0.000148325	0.00837401
		KD min	8.86564e-08	1.47235e-07	2.10434e-07	3.21558e-09	2.44525e-07	0.000162889	746.452	52146.7	0.000167682	0.0121465
XY43	XY57 / 02	KD max	7.49067e-08	1.54126e-07	2.23822e-07	5.54949e-09	3.06105e-07	0.00292192	440.71	22395.8	0.000124285	0.00964338			Kd_mean	Ag_total		x/Deff	kfor
		Ag min	8.86564e-08	1.35751e-07	2.10434e-07	3.29781e-09	2.40579e-07	0.00214591	770.676	50688.6	0.000167161	0.0121845		mean	4.2206e-09	2.66977e-07		604.88	37351.3
		Ag max	7.49067e-08	1.54126e-07	2.23822e-07	5.54949e-09	3.06105e-07	0.00292192	440.71	22395.8	0.000124285	0.00964338		stdev	1.03882e-09	2.72083e-08		155.825	13996.4
		KD err min	7.49067e-08	1.39197e-07	2.23822e-07	5.02488e-09	2.81378e-07	3.68703e-08	454.571	24585	0.000123537	0.0096105
Neg. control core	Core/ROI	Data	AgAb1 (M)	AgAb2 (M)	AgAb3 (M)	KD mean (M)	Ag total (M)	KD error	x2Deff (sec)	kfor (M-1sec-1)	krev (sec-1)	minimum error
		nominal	7.42593e-08	1.33823e-07	2.00897e-07	4.17464e-09	2.45171e-07	0.000384774	671.055	31080.3	0.000129749	0.00872635
		KD min	8.03102e-08	1.33823e-07	1.94154e-07	3.33546e-09	2.26368e-07	0.000331561	829.718	42624.2	0.000142172	0.0124374
XY43	XY57 / 03	KD max	6.82084e-08	1.42701e-07	2.07641e-07	5.86591e-09	2.90172e-07	0.00347883	454.329	17798.3	0.000104403	0.00984081			Kd_mean	Ag_total		x/Deff	kfor
		Ag min	8.03102e-08	1.24944e-07	1.94154e-07	3.40176e-09	2.23156e-07	0.0021682	848.432	41789.3	0.000142157	0.0124242		mean	4.09076e-09	2.44512e-07		717.125	34355.5
		Ag max	6.82084e-08	1.42701e-07	2.07641e-07	5.86591e-09	2.90172e-07	0.00347883	454.329	17798.3	0.000104403	0.00984081		stdev	1.04588e-09	2.7005e-08		162.268	10314.5
		KD err min	7.87975e-08	1.36042e-07	2.00054e-07	3.67601e-09	2.37693e-07	1.24267e-06	782.091	38485.6	0.000141473	0.00991698
Neg. control core	Core/ROI	Data	AgAb1 (M)	AgAb2 (M)	AgAb3 (M)	KD mean (M)	Ag total (M)	KD error	x2Deff (sec)	kfor (M-1sec-1)	krev (sec-1)	minimum error
		nominal	6.4534e-08	1.15024e-07	1.73858e-07	4.12933e-09	2.10961e-07	0.000142458	956.39	24331.1	0.000100471	0.0100606
		KD min	6.90913e-08	1.15935e-07	1.68902e-07	3.40974e-09	1.97663e-07	0.000332433	1118.34	31317.3	0.000106784	0.011838
XY43	XY57 / 04	KD max	5.99768e-08	1.22318e-07	1.78813e-07	5.4524e-09	2.41986e-07	0.0033483	136.567	7306.99	3.98406e-05	0.0108377			Kd_mean	Ag_total		x/Deff	kfor
		Ag min	6.90913e-08	1.07729e-07	1.68902e-07	3.48047e-09	1.94645e-07	0.00260464	1147.67	30867.1	0.000107432	0.0118483		mean	4.20483e-09	2.12992e-07		847.737	23052.7
		Ag max	5.99768e-08	1.22318e-07	1.78813e-07	5.4524e-09	2.41986e-07	0.0033483	136.567	7306.99	3.98406e-05	0.0108377		stdev	8.42567e-10	1.91144e-08		412.849	9766.36
		KD err min	6.28251e-08	1.14112e-07	1.78194e-07	4.55224e-09	2.19706e-07	4.33471e-08	879.718	21441.3	9.76058e-05	0.00921435
Neg. control core	Core/ROI	Data	AgAb1 (M)	AgAb2 (M)	AgAb3 (M)	KD mean (M)	Ag total (M)	KD error	x2Deff (sec)	kfor (M-1sec-1)	krev (sec-1)	minimum error
		nominal	8.30131e-08	1.46411e-07	2.1968e-07	3.98681e-09	2.64708e-07	5.19403e-05	736.122	28975.7	0.000115521	0.00849066
		KD min	8.85778e-08	1.48248e-07	2.15097e-07	3.365e-09	2.5129e-07	0.000244608	843.886	35343.9	0.000118932	0.00988381
XY43	XY57 / 05	KD max	7.74484e-08	1.53759e-07	2.24263e-07	5.03188e-09	2.94756e-07	0.0022077	69.7859	7592.29	3.82035e-05	0.0114708			Kd_mean	Ag_total		x/Deff	kfor
		Ag min	8.85778e-08	1.39063e-07	2.15097e-07	3.41869e-09	2.47707e-07	0.00179768	860.751	34730.9	0.000118734	0.00988517		mean	3.89253e-09	2.63723e-07		660.207	27697.1
		Ag max	7.74484e-08	1.53759e-07	2.24263e-07	5.03188e-09	2.94756e-07	0.0022077	69.7859	7592.29	3.82035e-05	0.0114708		stdev	6.82599e-10	1.86271e-08		333.65	11521.4
		KD err min	8.6491e-08	1.49166e-07	2.19107e-07	3.66027e-09	2.60151e-07	3.02858e-07	790.492	31842.8	0.000116553	0.0103537
Neg. control core	Core/ROI	Data	AgAb1 (M)	AgAb2 (M)	AgAb3 (M)	KD mean (M)	Ag total (M)	KD error	x2Deff (sec)	kfor (M-1sec-1)	krev (sec-1)	minimum error
		nominal	7.96925e-08	1.40607e-07	2.11691e-07	4.01489e-09	2.55251e-07	1.74451e-05	686.999	29074.8	0.000116732	0.00878855
		KD min	8.5822e-08	1.42813e-07	2.05395e-07	3.2691e-09	2.39066e-07	0.0002202	815.988	36380.3	0.000118931	0.0103495
XY43	XY57 / 06	KD max	7.3563e-08	1.49431e-07	2.17987e-07	5.3726e-09	2.93638e-07	0.00269579	515.079	19119.8	0.000102723	0.00903642			Kd_mean	Ag_total		x/Deff	kfor
		Ag min	8.5822e-08	1.31783e-07	2.05395e-07	3.3526e-09	2.35294e-07	0.00223886	843.886	36282.5	0.000121641	0.0103574		mean	4.03374e-09	2.56955e-07		705.649	29412.4
		Ag max	7.3563e-08	1.49431e-07	2.17987e-07	5.3726e-09	2.93638e-07	0.00269579	515.079	19119.8	0.000102723	0.00903642		stdev	8.45184e-10	2.32305e-08		131.812	7281.66
		KD err min	7.96925e-08	1.4171e-07	2.15626e-07	4.15951e-09	2.61527e-07	5.73461e-07	666.292	26204.6	0.000108999	0.00879012
Neg. control core	Core/ROI	Data	AgAb1 (M)	AgAb2 (M)	AgAb3 (M)	KD mean (M)	Ag total (M)	KD error	x2Deff (sec)	kfor (M-1sec-1)	krev (sec-1)	minimum error
		nominal	6.95606e-08	1.24024e-07	1.85195e-07	4.04227e-09	2.24414e-07	0.000310583	881.906	25724.4	0.000103985	0.00895602
		KD min	7.45472e-08	1.24024e-07	1.79618e-07	3.31337e-09	2.09224e-07	0.000356332	1034.92	32738.6	0.000108475	0.0114934
XY43	XY57 / 07	KD max	6.45739e-08	1.32967e-07	1.90772e-07	5.47179e-09	2.61151e-07	0.0036138	136.567	7378.2	4.03719e-05	0.00976825			Kd_mean	Ag_total		x/Deff	kfor
		Ag min	7.45472e-08	1.15081e-07	1.79618e-07	3.39176e-09	2.06155e-07	0.00251267	1069.57	32349.3	0.000109721	0.0114806		mean	3.94826e-09	2.23904e-07		829.631	25812.1
		Ag max	6.45739e-08	1.32967e-07	1.90772e-07	5.47179e-09	2.61151e-07	0.0036138	136.567	7378.2	4.03719e-05	0.00976825		stdev	8.97824e-10	2.20594e-08		394.027	10678.3
		KD err min	7.45472e-08	1.27378e-07	1.85195e-07	3.52212e-09	2.18576e-07	2.04768e-08	1025.19	30869.8	0.000108727	0.0115275
Neg. control core	Core/ROI	Data	AgAb1 (M)	AgAb2 (M)	AgAb3 (M)	KD mean (M)	Ag total (M)	KD error	x2Deff (sec)	kfor (M-1sec-1)	krev (sec-1)	minimum error
		nominal	6.37118e-08	1.15389e-07	1.70998e-07	4.12443e-09	2.09026e-07	0.000742284	954.486	23363.5	9.63613e-05	0.00880203
		KD min	6.75747e-08	1.13566e-07	1.66565e-07	3.46564e-09	1.95238e-07	0.00041691	1090.11	28041.4	9.71812e-05	0.0110588
XY43	XY57 / 08	KD max	5.98489e-08	1.22684e-07	1.75431e-07	5.37111e-09	2.38822e-07	0.00386969	151.069	7117.1	3.82267e-05	0.00897269			Kd_mean	Ag_total		x/Deff	kfor
		Ag min	6.75747e-08	1.08095e-07	1.66565e-07	3.49996e-09	1.92903e-07	0.00198247	1094.31	27063.6	9.47217e-05	0.0110117		mean	4.0793e-09	2.07753e-07		857.996	22252.6
		Ag max	5.98489e-08	1.22684e-07	1.75431e-07	5.37111e-09	2.38822e-07	0.00386969	151.069	7117.1	3.82267e-05	0.00897269		stdev	7.75199e-10	1.8499e-08		399.67	8641.5
		KD err min	6.41947e-08	1.12654e-07	1.68781e-07	3.93534e-09	2.02773e-07	1.67791e-08	1000	25677.3	0.000101049	0.00859503
Neg. control core	Core/ROI	Data	AgAb1 (M)	AgAb2 (M)	AgAb3 (M)	KD mean (M)	Ag total (M)	KD error	x2Deff (sec)	kfor (M-1sec-1)	krev (sec-1)	minimum error
		nominal	7.57645e-08	1.3458e-07	2.03226e-07	4.09327e-09	2.4608e-07	8.16729e-05	879.718	26899.4	0.000110107	0.00902749
		KD min	8.03363e-08	1.3535e-07	1.99959e-07	3.53249e-09	2.34885e-07	0.000407623	956.39	30519.1	0.000107809	0.0108028
XY43	XY57 / 09	KD max	7.11927e-08	1.40737e-07	2.06493e-07	5.01782e-09	2.7032e-07	0.00224151	720.084	20086.4	0.00010079	0.00864546			Kd_mean	Ag_total		x/Deff	kfor
		Ag min	8.03363e-08	1.28424e-07	1.99959e-07	3.57314e-09	2.32008e-07	0.00179968	961.322	28757	0.000102753	0.0108449		mean	4.10533e-09	2.46867e-07		873.178	26366.5
		Ag max	7.11927e-08	1.40737e-07	2.06493e-07	5.01782e-09	2.7032e-07	0.00224151	720.084	20086.4	0.00010079	0.00864546		stdev	6.09509e-10	1.52679e-08		98.4748	3978.54
		KD err min	7.46216e-08	1.33811e-07	2.05677e-07	4.30992e-09	2.51042e-07	2.10947e-07	848.376	25570.6	0.000110207	0.00952006
Neg. control core	Core/ROI	Data	AgAb1 (M)	AgAb2 (M)	AgAb3 (M)	KD mean (M)	Ag total (M)	KD error	x2Deff (sec)	kfor (M-1sec-1)	krev (sec-1)	minimum error
		nominal	7.27355e-08	1.2671e-07	1.89014e-07	3.84577e-09	2.26053e-07	5.5994e-05	959.958	27403.6	0.000105388	0.0110738
		KD min	7.78782e-08	1.28619e-07	1.83825e-07	3.18e-09	2.13076e-07	0.000267397	1089.25	32845.2	0.000104448	0.0110999
XY43	XY57 / 10	KD max	6.75929e-08	1.34343e-07	1.94204e-07	4.98142e-09	2.55461e-07	0.0026927	798.84	20421.7	0.000101729	0.00939948			Kd_mean	Ag_total		x/Deff	kfor
		Ag min	7.78782e-08	1.19077e-07	1.83825e-07	3.26033e-09	2.09883e-07	0.00241328	1115.04	32127.9	0.000104747	0.0111171		mean	3.83226e-09	2.2732e-07		980.148	27660.3
		Ag max	6.75929e-08	1.34343e-07	1.94204e-07	4.98142e-09	2.55461e-07	0.0026927	798.84	20421.7	0.000101729	0.00939948		stdev	7.20604e-10	1.81906e-08		127.657	5098.01
		KD err min	7.40212e-08	1.29573e-07	1.93555e-07	3.89378e-09	2.32127e-07	8.95009e-07	937.651	25503.1	9.93035e-05	0.0135322
Neg. control core	Core/ROI	Data	AgAb1 (M)	AgAb2 (M)	AgAb3 (M)	KD mean (M)	Ag total (M)	KD error	x2Deff (sec)	kfor (M-1sec-1)	krev (sec-1)	minimum error
		nominal	6.702e-08	1.19733e-07	1.79609e-07	4.09298e-09	2.18025e-07	0.000288431	970.402	23881.1	9.77446e-05	0.0114091
		KD min	7.14939e-08	1.19733e-07	1.74411e-07	3.3957e-09	2.03922e-07	0.000350691	1146.51	30457.5	0.000103424	0.0115176
XY43	XY57 / 11	KD max	6.25462e-08	1.26335e-07	1.84806e-07	5.30551e-09	2.47382e-07	0.00301356	136.567	6873.66	3.64683e-05	0.011214			Kd_mean	Ag_total		x/Deff	kfor
		Ag min	7.14939e-08	1.1313e-07	1.74411e-07	3.4398e-09	2.01248e-07	0.00205587	1166.8	30119.4	0.000103605	0.011529		mean	4.09015e-09	2.18895e-07		882.28	23035.8
		Ag max	6.25462e-08	1.26335e-07	1.84806e-07	5.30551e-09	2.47382e-07	0.00301356	136.567	6873.66	3.64683e-05	0.011214		stdev	7.74331e-10	1.85262e-08		426.166	9589.66
		KD err min	6.75793e-08	1.20558e-07	1.84157e-07	4.21678e-09	2.23897e-07	5.9243e-08	991.117	23847.2	0.000100558	0.0111512
Neg. control core	Core/ROI	Data	AgAb1 (M)	AgAb2 (M)	AgAb3 (M)	KD mean (M)	Ag total (M)	KD error	x2Deff (sec)	kfor (M-1sec-1)	krev (sec-1)	minimum error
		nominal	5.12366e-08	9.31781e-08	1.4152e-07	4.34537e-09	1.73947e-07	0.000539383	1486.33	21072.3	9.15672e-05	0.0152849
		KD min	5.49536e-08	9.31781e-08	1.40269e-07	3.71001e-09	1.65713e-07	0.000805058	1705.19	25292.4	9.38351e-05	0.0115129
XY43	XY57 / 12	KD max	4.75196e-08	9.92698e-08	1.42772e-07	5.74886e-09	1.99142e-07	0.00522984	1269.04	15994.8	9.19517e-05	0.0105079			Kd_mean	Ag_total		x/Deff	kfor
		Ag min	5.49536e-08	8.70863e-08	1.40269e-07	3.78358e-09	1.63501e-07	0.00338062	1747.58	25054.9	9.4797e-05	0.011542		mean	4.33431e-09	1.74566e-07		1547.67	21848.1
		Ag max	4.75196e-08	9.92698e-08	1.42772e-07	5.74886e-09	1.99142e-07	0.00522984	1269.04	15994.8	9.19517e-05	0.0105079		stdev	8.30202e-10	1.43307e-08		191.363	3775.27
		KD err min	5.26305e-08	9.31781e-08	1.41051e-07	4.08372e-09	1.70528e-07	2.58976e-07	1530.22	21826.3	8.91324e-05	0.0137274
						Kd_mean	Ag_total		x/Deff	kfor	krev
					mean	4.07108e-09	2.35146e-07		845.423	27800.4	0.000107222
					stdev	7.68734e-10	3.43759e-08		347.785	9724.11	2.74701e-05
					min	3.18e-09	1.63501e-07		69.7859	6873.66	3.64683e-05
					max	5.86591e-09	3.21496e-07		1747.58	52146.7	0.000167682
