## Supplemental Table S7 for "Practical quantification of immunohistochemistry antigen concentrations and reaction-diffusion parameters"

### Sheet: Table_S7_Fig 6
Neg. control core	Core/ROI	Data	AgAb1 (M)	AgAb2 (M)	AgAb3 (M)	KD mean (M)	Ag total (M)	KD error	x2Deff (sec)	kfor (M-1sec-1)	krev (sec-1)	minimum error
		nominal	3.504e-08	5.77155e-08	8.16433e-08	3.998e-09	9.67711e-08	0.00816723	1116.02	155562	0.000621935	0.0242559
		KD min	3.55313e-08	5.98743e-08	7.24776e-08	2.71446e-09	8.22781e-08	0.00107492	1126.17	207212	0.000562468	0.0312948
XY11	XY05 /101	KD max	3.45488e-08	5.55567e-08	9.0809e-08	5.78199e-09	1.16006e-07	0.0157694	1125.18	111039	0.000642028	0.0215447			Kd_mean	Ag_total		x/Deff	kfor
		Ag min	3.55313e-08	5.82552e-08	7.24776e-08	2.78397e-09	8.21991e-08	0.00149749	1137.3	203017	0.000565194	0.0311855		mean	3.64992e-09	9.23217e-08		1118.27	173892
		Ag max	3.45488e-08	5.55567e-08	9.0809e-08	5.78199e-09	1.16006e-07	0.0157694	1125.18	111039	0.000642028	0.0215447		stdev	1.29928e-09	1.45567e-08		19.1947	40608.2
		KD err min	3.47944e-08	5.93346e-08	7.36234e-08	2.97121e-09	8.43536e-08	8.70513e-07	1086.7	192631	0.000572348	0.0245996
Neg. control core	Core/ROI	Data	AgAb1 (M)	AgAb2 (M)	AgAb3 (M)	KD mean (M)	Ag total (M)	KD error	x2Deff (sec)	kfor (M-1sec-1)	krev (sec-1)	minimum error
		nominal	3.67354e-08	5.94502e-08	8.45293e-08	3.95712e-09	1.00065e-07	0.00866246	1147.67	152391	0.000603029	0.0204981
		KD min	3.73262e-08	6.18376e-08	7.6342e-08	2.77631e-09	8.66481e-08	0.000652279	1156.04	197774	0.000549082	0.0277215
XY11	XY05 /102	KD max	3.61446e-08	5.70629e-08	9.27165e-08	5.57901e-09	1.17715e-07	0.0155827	1151.95	114506	0.000638832	0.0177695			Kd_mean	Ag_total		x/Deff	kfor
		Ag min	3.73262e-08	6.12408e-08	7.6342e-08	2.80312e-09	8.66419e-08	0.00151214	1166.8	202191	0.000566766	0.0276663		mean	3.59952e-09	9.56407e-08		1146.15	169744
		Ag max	3.61446e-08	5.70629e-08	9.27165e-08	5.57901e-09	1.17715e-07	0.0155827	1151.95	114506	0.000638832	0.0177695		stdev	1.21171e-09	1.36112e-08		22.3331	36529.2
		KD err min	3.65877e-08	6.18376e-08	7.6342e-08	2.88203e-09	8.71336e-08	7.01027e-06	1108.27	181856	0.000524115	0.0213054
Neg. control core	Core/ROI	Data	AgAb1 (M)	AgAb2 (M)	AgAb3 (M)	KD mean (M)	Ag total (M)	KD error	x2Deff (sec)	kfor (M-1sec-1)	krev (sec-1)	minimum error
		nominal	2.79602e-08	4.86982e-08	7.01041e-08	4.52948e-09	8.47844e-08	0.00862251	1440.61	187034	0.000847166	0.0259997
		KD min	2.83668e-08	5.02079e-08	6.45884e-08	3.49365e-09	7.55445e-08	0.000931643	1448.36	238229	0.00083229	0.0290977
XY11	XY05 /103	KD max	2.75536e-08	4.71885e-08	7.56199e-08	5.86421e-09	9.62815e-08	0.0154108	1440.61	144986	0.000850231	0.0199629			Kd_mean	Ag_total		x/Deff	kfor
		Ag min	2.83668e-08	4.92643e-08	6.45884e-08	3.54796e-09	7.55041e-08	0.00300037	1461.95	232923	0.000826403	0.0290108		mean	4.21369e-09	8.16426e-08		1435.45	203853
		Ag max	2.75536e-08	4.71885e-08	7.56199e-08	5.86421e-09	9.62815e-08	0.0154108	1440.61	144986	0.000850231	0.0199629		stdev	1.01521e-09	9.07987e-09		29.1295	38486.1
		KD err min	2.77569e-08	5.02079e-08	6.45884e-08	3.63316e-09	7.60982e-08	7.61512e-06	1385.73	216090	0.000785092	0.0225437
Neg. control core	Core/ROI	Data	AgAb1 (M)	AgAb2 (M)	AgAb3 (M)	KD mean (M)	Ag total (M)	KD error	x2Deff (sec)	kfor (M-1sec-1)	krev (sec-1)	minimum error
		nominal	4.13075e-08	6.79663e-08	9.703e-08	4.0926e-09	1.15433e-07	0.00733232	1207.86	103291	0.00042273	0.0181134
		KD min	4.17642e-08	7.27394e-08	8.76506e-08	2.86271e-09	1.00443e-07	0.00207742	1217.36	145819	0.000417438	0.0240548
XY11	XY05 /104	KD max	4.08509e-08	6.31932e-08	1.06409e-07	6.06629e-09	1.38439e-07	0.0158456	1236.56	71528.4	0.000433912	0.0155112			Kd_mean	Ag_total		x/Deff	kfor
		Ag min	4.17642e-08	6.97562e-08	8.76506e-08	2.95991e-09	1.00153e-07	0.00121923	1239.27	141514	0.000418869	0.0238499		mean	3.80502e-09	1.11041e-07		1210.6	116962
		Ag max	4.08509e-08	6.31932e-08	1.06409e-07	6.06629e-09	1.38439e-07	0.0158456	1236.56	71528.4	0.000433912	0.0155112		stdev	1.35812e-09	1.66358e-08		35.3165	30492
		KD err min	4.0965e-08	7.03528e-08	8.76506e-08	3.04359e-09	1.00737e-07	2.93235e-06	1151.95	122656	0.000373315	0.0182471
Neg. control core	Core/ROI	Data	AgAb1 (M)	AgAb2 (M)	AgAb3 (M)	KD mean (M)	Ag total (M)	KD error	x2Deff (sec)	kfor (M-1sec-1)	krev (sec-1)	minimum error
		nominal	3.10037e-08	5.24691e-08	7.54885e-08	4.34341e-09	9.06469e-08	0.00897018	1312.71	120955	0.000525355	0.021592
		KD min	3.1595e-08	5.38513e-08	6.87213e-08	3.20011e-09	7.92935e-08	0.00180266	1319.4	154006	0.000492836	0.0301345
XY11	XY05 /105	KD max	3.04124e-08	5.10869e-08	8.22556e-08	5.81077e-09	1.04682e-07	0.0150968	1284.96	90175.9	0.000523992	0.0172417			Kd_mean	Ag_total		x/Deff	kfor
		Ag min	3.1595e-08	5.36786e-08	6.87213e-08	3.2095e-09	7.92915e-08	0.00212568	1319.4	153719	0.000493362	0.0301268		mean	4.19743e-09	8.87106e-08		1287.26	126311
		Ag max	3.04124e-08	5.10869e-08	8.22556e-08	5.81077e-09	1.04682e-07	0.0150968	1284.96	90175.9	0.000523992	0.0172417		stdev	1.18254e-09	1.18266e-08		39.7645	27592.3
		KD err min	3.04124e-08	5.38513e-08	6.87213e-08	3.42604e-09	8.0222e-08	0.000348704	1231.97	140395	0.000480998	0.0186857
Neg. control core	Core/ROI	Data	AgAb1 (M)	AgAb2 (M)	AgAb3 (M)	KD mean (M)	Ag total (M)	KD error	x2Deff (sec)	kfor (M-1sec-1)	krev (sec-1)	minimum error
		nominal	4.47966e-08	7.18126e-08	1.0241e-07	3.9391e-09	1.21181e-07	0.00749768	1537.98	73974	0.000291391	0.0163146
		KD min	4.54461e-08	7.67973e-08	9.52477e-08	2.9176e-09	1.08828e-07	0.00022049	1535.93	95135.4	0.000277567	0.0189874
XY11	XY05 /106	KD max	4.41471e-08	6.6828e-08	1.09572e-07	5.49621e-09	1.39511e-07	0.0144937	1568.01	56124.5	0.000308472	0.0127074			Kd_mean	Ag_total		x/Deff	kfor
		Ag min	4.54461e-08	7.55511e-08	9.52477e-08	2.96226e-09	1.08794e-07	0.0013946	1541.13	92784.9	0.000274853	0.0189119		mean	3.65641e-09	1.17485e-07		1536.66	82093
		Ag max	4.41471e-08	6.6828e-08	1.09572e-07	5.49621e-09	1.39511e-07	0.0144937	1568.01	56124.5	0.000308472	0.0127074		stdev	1.11444e-09	1.34103e-08		24.1414	16821.8
		KD err min	4.50402e-08	7.67973e-08	9.52477e-08	2.96687e-09	1.09114e-07	1.70372e-05	1500.24	92446.1	0.000274276	0.0179916
Neg. control core	Core/ROI	Data	AgAb1 (M)	AgAb2 (M)	AgAb3 (M)	KD mean (M)	Ag total (M)	KD error	x2Deff (sec)	kfor (M-1sec-1)	krev (sec-1)	minimum error
		nominal	3.51537e-08	5.75435e-08	8.25334e-08	4.11572e-09	9.82872e-08	0.00903058	1090.11	188842	0.000777222	0.0213411
		KD min	3.58021e-08	6.19227e-08	7.24168e-08	2.60443e-09	8.23267e-08	0.00406495	1081.74	283821	0.000739194	0.0292523
XY11	XY05 /107	KD max	3.45053e-08	5.31643e-08	9.265e-08	6.69437e-09	1.23995e-07	0.0204171	1126.17	129810	0.000868996	0.0143266			Kd_mean	Ag_total		x/Deff	kfor
		Ag min	3.58021e-08	5.86383e-08	7.24168e-08	2.72066e-09	8.19522e-08	0.00108759	1130.4	284336	0.000773582	0.0290043		mean	3.80483e-09	9.3848e-08		1095.89	226775
		Ag max	3.45053e-08	5.31643e-08	9.265e-08	6.69437e-09	1.23995e-07	0.0204171	1126.17	129810	0.000868996	0.0143266		stdev	1.72491e-09	1.82177e-08		32.9836	66746.5
		KD err min	3.46674e-08	5.86383e-08	7.24168e-08	2.88896e-09	8.26791e-08	4.84155e-07	1051.05	247067	0.000713766	0.0191769
Neg. control core	Core/ROI	Data	AgAb1 (M)	AgAb2 (M)	AgAb3 (M)	KD mean (M)	Ag total (M)	KD error	x2Deff (sec)	kfor (M-1sec-1)	krev (sec-1)	minimum error
		nominal	3.88587e-08	6.22154e-08	8.7887e-08	3.83002e-09	1.03545e-07	0.00827398	1125.18	124956	0.000478584	0.0245805
		KD min	3.95817e-08	6.66501e-08	8.2471e-08	2.87997e-09	9.40803e-08	0.000239296	1147.67	167301	0.000481823	0.0320633
XY11	XY05 /108	KD max	3.81357e-08	5.77807e-08	9.33031e-08	5.25955e-09	1.17524e-07	0.016123	1138.03	94091.2	0.000494878	0.0178838			Kd_mean	Ag_total		x/Deff	kfor
		Ag min	3.95817e-08	6.55414e-08	8.2471e-08	2.92583e-09	9.40538e-08	0.0016265	1153.52	164714	0.000481924	0.0319845		mean	3.59259e-09	1.00816e-07		1125.15	138887
		Ag max	3.81357e-08	5.77807e-08	9.33031e-08	5.25955e-09	1.17524e-07	0.016123	1138.03	94091.2	0.000494878	0.0178838		stdev	1.00787e-09	1.01607e-08		37.2482	30394.3		Summary XY11 control data
		KD err min	3.84068e-08	6.60958e-08	8.2471e-08	3.06755e-09	9.48784e-08	1.21242e-05	1061.34	143374	0.000439807	0.0205253										Kd_mean	Ag_total		x/Deff	kfor	krev
																					Mean	3.83219e-09	9.82151e-08		1245.63	154434	0.000558005
																					stdev	1.16579e-09	1.68627e-08		160.471	57804.9	0.000177458
																					min	2.60443e-09	7.55041e-08		1051.05	56124.5	0.000274276
																					max	6.69437e-09	1.39511e-07		1568.01	284336	0.000868996
Neg. control core	Core/ROI	Data	AgAb1 (M)	AgAb2 (M)	AgAb3 (M)	KD mean (M)	Ag total (M)	KD error	x2Deff (sec)	kfor (M-1sec-1)	krev (sec-1)	minimum error
		nominal	3.38751e-08	5.47288e-08	7.65437e-08	3.77216e-09	8.99551e-08	0.00863317	1218.95	105163	0.000396692	0.0285852
		KD min	3.45161e-08	5.68471e-08	6.86927e-08	2.58295e-09	7.74452e-08	0.000429428	1247.95	159526	0.000412048	0.0364651
XY13	XY05 /101	KD max	3.3234e-08	5.26106e-08	8.43947e-08	5.39429e-09	1.06262e-07	0.0162475	1159.54	73699.3	0.000397555	0.0217889			Kd_mean	Ag_total		x/Deff	kfor
		Ag min	3.45161e-08	5.60527e-08	6.86927e-08	2.61903e-09	7.74186e-08	0.000951162	1257.15	163386	0.000427912	0.0363996		mean	3.40908e-09	8.57588e-08		1218.29	127708
		Ag max	3.3234e-08	5.26106e-08	8.43947e-08	5.39429e-09	1.06262e-07	0.0162475	1159.54	73699.3	0.000397555	0.0217889		stdev	1.21609e-09	1.2663e-08		38.5698	38054.5
		KD err min	3.40353e-08	5.63175e-08	6.86927e-08	2.677e-09	7.7713e-08	9.50105e-07	1207.86	136767	0.000366125	0.0308441
Neg. control core	Core/ROI	Data	AgAb1 (M)	AgAb2 (M)	AgAb3 (M)	KD mean (M)	Ag total (M)	KD error	x2Deff (sec)	kfor (M-1sec-1)	krev (sec-1)	minimum error
		nominal	3.5722e-08	5.65196e-08	7.86309e-08	3.6097e-09	9.18543e-08	0.00870286	1215.7	97318.3	0.00035129	0.0253073
		KD min	3.67955e-08	5.86507e-08	7.03518e-08	2.37088e-09	7.85113e-08	0.000214429	1263.91	134403	0.000318655	0.0364427
XY13	XY05 /102	KD max	3.46484e-08	5.43885e-08	8.691e-08	5.28842e-09	1.0905e-07	0.015772	1172.54	68194.5	0.000360641	0.0173592			Kd_mean	Ag_total		x/Deff	kfor
		Ag min	3.67955e-08	5.83843e-08	7.03518e-08	2.38286e-09	7.85099e-08	0.000643804	1263.91	131849	0.000314177	0.0364192		mean	3.25847e-09	8.77117e-08		1221.94	111131
		Ag max	3.46484e-08	5.43885e-08	8.691e-08	5.28842e-09	1.0905e-07	0.015772	1172.54	68194.5	0.000360641	0.0173592		stdev	1.24303e-09	1.31524e-08		41.235	28142.3
		KD err min	3.55878e-08	5.86507e-08	7.13867e-08	2.6405e-09	8.06323e-08	6.69776e-06	1193.66	123889	0.00032713	0.0262508
Neg. control core	Core/ROI	Data	AgAb1 (M)	AgAb2 (M)	AgAb3 (M)	KD mean (M)	Ag total (M)	KD error	x2Deff (sec)	kfor (M-1sec-1)	krev (sec-1)	minimum error
		nominal	2.68353e-08	4.59345e-08	6.49218e-08	4.21309e-09	7.75906e-08	0.00872498	1579.04	102196	0.000430563	0.0263874
		KD min	2.74307e-08	4.74092e-08	5.89564e-08	3.06484e-09	6.78608e-08	0.000419276	1602.13	135881	0.000416453	0.0342683
XY13	XY05 /103	KD max	2.62399e-08	4.44599e-08	7.08871e-08	5.71416e-09	8.9796e-08	0.0164879	1530.18	78784	0.000450185	0.0208113			Kd_mean	Ag_total		x/Deff	kfor
		Ag min	2.74307e-08	4.63032e-08	5.89564e-08	3.12708e-09	6.78009e-08	0.00234859	1616.56	134809	0.000421557	0.0341578		mean	3.86801e-09	7.4264e-08		1572.77	115391
		Ag max	2.62399e-08	4.44599e-08	7.08871e-08	5.71416e-09	8.9796e-08	0.0164879	1530.18	78784	0.000450185	0.0208113		stdev	1.1336e-09	9.63057e-09		38.6979	24540.6
		KD err min	2.68353e-08	4.68562e-08	5.89564e-08	3.22089e-09	6.82716e-08	4.38021e-06	1535.93	125286	0.000403532	0.0272218
Neg. control core	Core/ROI	Data	AgAb1 (M)	AgAb2 (M)	AgAb3 (M)	KD mean (M)	Ag total (M)	KD error	x2Deff (sec)	kfor (M-1sec-1)	krev (sec-1)	minimum error
		nominal	4.02012e-08	6.49305e-08	9.2234e-08	3.9362e-09	1.09101e-07	0.00794177	1319.73	82812.6	0.000325967	0.0185193
		KD min	4.1015e-08	6.93954e-08	8.36289e-08	2.70259e-09	9.49599e-08	0.00128538	1343.94	114652	0.000309857	0.0271123
XY13	XY05 /104	KD max	3.93874e-08	6.04656e-08	1.00839e-07	5.85498e-09	1.30149e-07	0.0163633	1326.46	59365.7	0.000347585	0.0150765			Kd_mean	Ag_total		x/Deff	kfor
		Ag min	4.1015e-08	6.71629e-08	8.36289e-08	2.78424e-09	9.48366e-08	0.00137592	1372.67	114087	0.000317647	0.0269458		mean	3.68058e-09	1.05843e-07		1325.76	93804.4
		Ag max	3.93874e-08	6.04656e-08	1.00839e-07	5.85498e-09	1.30149e-07	0.0163633	1326.46	59365.7	0.000347585	0.0150765		stdev	1.30978e-09	1.47747e-08		39.1754	23298.9
		KD err min	4.00995e-08	6.93954e-08	8.68558e-08	3.12488e-09	1.0017e-07	9.6325e-08	1266	98104.3	0.000306565	0.0190922
Neg. control core	Core/ROI	Data	AgAb1 (M)	AgAb2 (M)	AgAb3 (M)	KD mean (M)	Ag total (M)	KD error	x2Deff (sec)	kfor (M-1sec-1)	krev (sec-1)	minimum error
		nominal	3.00762e-08	4.95472e-08	6.95253e-08	3.91237e-09	8.21367e-08	0.00905626	1386.48	79848.5	0.000312397	0.0271041
		KD min	3.0812e-08	5.10992e-08	6.15962e-08	2.59986e-09	6.95394e-08	0.000924132	1433.84	110696	0.000287795	0.0360803
XY13	XY05 /105	KD max	2.93404e-08	4.79952e-08	7.74545e-08	5.67993e-09	9.83159e-08	0.0170734	1348.57	57788.8	0.000328237	0.0197004			Kd_mean	Ag_total		x/Deff	kfor
		Ag min	3.0812e-08	5.01292e-08	6.15962e-08	2.64829e-09	6.94989e-08	0.00117805	1447.28	109676	0.000290454	0.0359838		mean	3.58533e-09	7.85387e-08		1383.22	89858.8
		Ag max	2.93404e-08	4.79952e-08	7.74545e-08	5.67993e-09	9.83159e-08	0.0170734	1348.57	57788.8	0.000328237	0.0197004		stdev	1.28381e-09	1.2199e-08		60.8595	22122.7
		KD err min	2.95244e-08	5.09052e-08	6.35785e-08	3.08618e-09	7.32028e-08	5.98969e-06	1299.92	91284.2	0.000281719	0.0238063
Neg. control core	Core/ROI	Data	AgAb1 (M)	AgAb2 (M)	AgAb3 (M)	KD mean (M)	Ag total (M)	KD error	x2Deff (sec)	kfor (M-1sec-1)	krev (sec-1)	minimum error
		nominal	4.37906e-08	6.83935e-08	9.74429e-08	3.79542e-09	1.14761e-07	0.00843371	1661.44	55824.5	0.000211877	0.0178828
		KD min	4.4432e-08	7.09158e-08	9.06879e-08	2.87434e-09	1.02991e-07	0.0032095	1708.24	70353.3	0.000202219	0.0201721
XY13	XY05 /106	KD max	4.31492e-08	6.58712e-08	1.04198e-07	4.99017e-09	1.29532e-07	0.0132469	1545.81	39709.8	0.000198159	0.0156049			Kd_mean	Ag_total		x/Deff	kfor
		Ag min	4.4432e-08	7.09158e-08	9.06879e-08	2.87434e-09	1.02991e-07	0.0032095	1708.24	70353.3	0.000202219	0.0201721		mean	3.67025e-09	1.12745e-07		1596.61	56007.5
		Ag max	4.31492e-08	6.58712e-08	1.04198e-07	4.99017e-09	1.29532e-07	0.0132469	1545.81	39709.8	0.000198159	0.0156049		stdev	9.68291e-10	1.24215e-08		108.078	12596.4
		KD err min	4.31492e-08	7.09158e-08	9.06879e-08	3.02108e-09	1.03696e-07	0.00245679	1470.93	58142.4	0.000175653	0.0171891
Neg. control core	Core/ROI	Data	AgAb1 (M)	AgAb2 (M)	AgAb3 (M)	KD mean (M)	Ag total (M)	KD error	x2Deff (sec)	kfor (M-1sec-1)	krev (sec-1)	minimum error
		nominal	3.42244e-08	5.46238e-08	7.74578e-08	3.85457e-09	9.13574e-08	0.00970642	1228.55	149062	0.000574571	0.0246281
		KD min	3.4897e-08	5.87918e-08	6.70127e-08	2.28819e-09	7.51979e-08	0.00507126	1217.36	195850	0.000448142	0.0331977
XY13	XY05 /107	KD max	3.35519e-08	5.04557e-08	8.79028e-08	6.55261e-09	1.17493e-07	0.0221312	1232.86	84358.4	0.000552768	0.0170785			Kd_mean	Ag_total		x/Deff	kfor
		Ag min	3.4897e-08	5.56658e-08	6.70127e-08	2.40049e-09	7.48625e-08	0.000434579	1231.97	185096	0.000444321	0.0329449		mean	3.61016e-09	8.83232e-08		1214.26	157022
		Ag max	3.35519e-08	5.04557e-08	8.79028e-08	6.55261e-09	1.17493e-07	0.0221312	1232.86	84358.4	0.000552768	0.0170785		stdev	1.75769e-09	1.76428e-08		30.6505	44236.1
		KD err min	3.42244e-08	5.82708e-08	7.22352e-08	2.95495e-09	8.27058e-08	7.09758e-07	1160.55	170742	0.000504533	0.025716
Neg. control core	Core/ROI	Data	AgAb1 (M)	AgAb2 (M)	AgAb3 (M)	KD mean (M)	Ag total (M)	KD error	x2Deff (sec)	kfor (M-1sec-1)	krev (sec-1)	minimum error
		nominal	3.76481e-08	5.90908e-08	8.15624e-08	3.49009e-09	9.48404e-08	0.00817006	1204.64	93598.3	0.000326667	0.0288371
		KD min	3.84371e-08	6.32251e-08	7.37229e-08	2.32153e-09	8.24624e-08	0.00247259	1361.27	161604	0.000375169	0.0358702
XY13	XY05 /108	KD max	3.68592e-08	5.49566e-08	8.94019e-08	5.29313e-09	1.1308e-07	0.0176465	1172.54	62588.7	0.00033129	0.0183705			Kd_mean	Ag_total		x/Deff	kfor
		Ag min	3.84371e-08	6.1158e-08	7.37229e-08	2.39849e-09	8.23345e-08	0.000552177	1373.32	155304	0.000372495	0.0356528		mean	3.21282e-09	9.13609e-08		1263.1	119311
		Ag max	3.68592e-08	5.49566e-08	8.94019e-08	5.29313e-09	1.1308e-07	0.0176465	1172.54	62588.7	0.00033129	0.0183705		stdev	1.25371e-09	1.32042e-08		96.0829	41773.1		Summary XY13 control data
		KD err min	3.77468e-08	6.16748e-08	7.47028e-08	2.56085e-09	8.40871e-08	1.95199e-06	1203.74	123459	0.000316159	0.0309422										Kd_mean	Ag_total		x/Deff	kfor	krev
																					Mean	3.53342e-09	8.99995e-08		1343.16	110132	0.000357353
																					stdev	1.19102e-09	1.6965e-08		154.924	39400.1	8.81005e-05
					Summary XY11, XY13 control data
						Kd_mean	Ag_total		x/Deff	kfor	krev										min	2.28819e-09	6.78009e-08		1159.54	39709.8	0.000175653
			n=	78	Mean	3.6747e-09	9.38647e-08		1295.34	132278	0.000456844										max	6.55261e-09	1.30149e-07		1708.24	195850	0.000574571
					stdev	1.17405e-09	1.72724e-08		163.107	53558.4	0.000170421
					min	2.28819e-09	6.78009e-08		1051.05	39709.8	0.000175653
					max	6.69437e-09	1.39511e-07		1708.24	284336	0.000868996
